# Shared Transcriptomic Responses to Distinct Sleep-Wake Manipulations Reveals Multiple Homeostatic Pathways in *Drosophila*

**DOI:** 10.64898/2026.02.28.708752

**Authors:** Clark Rosensweig, Aadish Shah, Shiju Sisobhan, Tomas Andreani, Ravi Allada

## Abstract

Sleep is governed by two processes: a circadian process that times sleep and wake and a homeostatic process that drives sleep as a function of prior wake history. Discovered in the fruit fly *Drosophila*, the *period* (*per*) gene is a “universal” cornerstone of the circadian clock, robustly oscillating at the transcript level, in all organs and tissues and in essentially all animals. We hypothesized that there may be a comparable factor (we term “sleeper”) for sleep homeostasis. To identify sleeper genes, we performed a wide-ranging transcriptomic analysis to identify genes whose expression tracks sleep-wake history in the *Drosophila* brain. We analyzed a variety of methods to manipulate sleep-wake and subsequent rebound including mechanical, thermogenetic, optogenetic, pharmacological and baseline sleep across 7 datasets. Using a log2 fold change threshold of 1, we did not identify any gene that was sleep-wake dependent across all datasets, raising the possibility that genes identified with a single method of sleep manipulation are related to the nature of the manipulation and not necessarily to sleep. Nonetheless, we did identify genes whose expression changed with sleep-wake in a consistent direction across at least 2 datasets. These analyses highlight previous processes implicated in sleep homeostasis such as mitochondrial oxidative phosphorylation as well as provide potentially novel pathways such as ribosome biogenesis. In addition, we also examined genes whose expression correlates with prior sleep-wake history and/or predicted subsequent sleep rebound across these datasets. Among significantly correlated genes we observed some that were correlated with recent (<3h) sleep history while others were correlated with much longer (>6h) time frames suggesting temporally distinct pathways for integrating waking experience. This analysis also highlights specific GO pathways for sleep/wake/rebound. Applying a novel GPT based paper search algorithm, we call *fl.ai*, we identified several sleep-wake regulated genes with demonstrated function in sleep regulation consistent with an *in vivo* homeostatic function. These include those involved in immunity, neuropeptide signaling, glucose transport, and neuronal excitability. Collectively, these studies suggest that sleep homeostasis is a much more molecularly distributed process than the core circadian clock.
