## Supplementary material for "Shared Transcriptomic Responses to Distinct Sleep-Wake Manipulations Reveals Multiple Homeostatic Pathways in *Drosophila*": Table S2

### Sheet: index
sheet_name	descriptor
Sleep gene list FC0.5 Table	GO/KEGG enrichment results for consistent low-amplitude sleep-upregulated genes (FDR < 10%).
Wake gene list FC0.5 Table	GO/KEGG enrichment results for consistent low-amplitude wake-upregulated genes (FDR < 10%).
Wake gene list FC1 Table	GO/KEGG enrichment results for consistent high-amplitude wake-upregulated genes (FDR < 10%).

### Sheet: Sleep gene list FC0.5 Table
Descriptor: GO/KEGG enrichment results for consistent low-amplitude sleep-upregulated genes (FDR < 10%).
term_source	Category	Term	Count	%	Pvalue	Genes	List Total	Pop Hits	Pop Total	Fold Enrichment	Bonferroni	Benjamini	FDR
GOTERM_CC_DIRECT	GOTERM_CC_DIRECT	GO:0005886~plasma membrane	37	26.4286	3.44167e-07	Lgr4, Nepl15, shakB, na, Ncc69, Dscam3, CG43066, Motor, Gyc76C, RhoGEF2, Ir62a, CG42260, Mmp1, crb, kek2, nrm, Ae2, NaCP60E, CG34384, Dop1R1, rhea, Ac13E, kug, sas, LRP1, Tie, snu, Atpalpha, B4, stan, Inx2, para, unc-13, Dpp10, ZnT33D, Dgk, kek3	127	1640	13739	2.44067	5.85067e-05	5.85084e-05	0.00578201
GOTERM_CC_DIRECT	GOTERM_CC_DIRECT	GO:0030018~Z disc	7	5	9.51072e-06	Zasp67, Lasp, kon, zormin, rhea, zip, stv	127	54	13739	14.0235	0.00161552	0.000808411	0.07989
GOTERM_CC_DIRECT	GOTERM_CC_DIRECT	GO:0034702~monoatomic ion channel complex	4	2.85714	0.000254627	na, NaCP60E, stj, para	127	14	13739	30.9089	0.0423684	0.0144289	1.42591
GOTERM_CC_DIRECT	GOTERM_CC_DIRECT	GO:0016020~membrane	41	29.2857	0.00140238	Lgr4, na, Ncc69, gol, haf, SERCA, CG43066, MFS17, Motor, CG46311, pcx, VGlut1, CG33234, Ir62a, CG42260, CG17816, CG14186, CG43078, nrm, CG6845, CG42392, Ae2, NaCP60E, kon, Dop1R1, Ac13E, kug, sas, LRP1, Ugt35A1, snu, Atpalpha, stan, Inx2, para, Abca3, stv, CG43367, Lar, ZnT33D, CG16825	127	2772	13739	1.60008	0.212248	0.0596012	5.89
GOTERM_CC_DIRECT	GOTERM_CC_DIRECT	GO:0005925~focal adhesion	4	2.85714	0.00280648	Lasp, Lar, rhea, kug	127	31	13739	13.9589	0.379837	0.0954204	9.42978

### Sheet: Wake gene list FC0.5 Table
Descriptor: GO/KEGG enrichment results for consistent low-amplitude wake-upregulated genes (FDR < 10%).
term_source	Category	Term	Count	%	Pvalue	Genes	List Total	Pop Hits	Pop Total	Fold Enrichment	Bonferroni	Benjamini	FDR
GOTERM_BP_DIRECT	GOTERM_BP_DIRECT	GO:0002181~cytoplasmic translation	65	10.2362	4.33989e-61	RpL14, RpL13, RpL10Ab, RpS13, RpL30, eEF5, RpLP1, RpS5a, RpS30, RpL39, RpL9, RpL29, RpS25, RpS10b, RpL27A, RpL31, RpS26, RpL10, RpS2, RpS29, RpL15, RpL35, RpS19a, RpS18, CG6195, RpL11, RpL12, RpL21, RpS23, RpL26, RpS27, RpL8, RpL37A, RpL28, RpL34b, RpL5, RpL36, RpS27A, RpL18A, RpS9, RpL17, RpL24, RpS28b, RpL36A, RpL35A, RpS15, RpL41, RpS20, RpS21, RpS3A, RpL23, RpL27, RpS15Aa, sta, RpL32, RpS12, …	566	103	12796	14.267	3.44154e-58	3.4372e-58	3.37644e-56
GOTERM_BP_DIRECT	GOTERM_BP_DIRECT	GO:0006412~translation	77	12.126	1.11246e-18	RpL14, RpL13, mRpL51, RpL10Ab, mRpL55, RpS13, mRpS21, mRpS18C, mRpL2, mRpL33, RpS5a, RpS30, RpL39, RpL9, mRpS14, RpL29, RpL27A, AIMP1, RpL31, RpS26, RpL10, RpS2, RpS29, RpL15, RpL35, RpS19a, mRpL23, mRpL24, RpS18, RpL11, RpL12, RpL21, RpS23, RpL26, RpS27, mRpL16, RpL8, RpL37A, RpL28, mRpL36, RpL34b, RpL5, RpL36, RpS27A, RpL18A, RpS9, RpL17, RpS28b, RpL36A, RpL35A, mRpL34, mRpS7, RpS15, mRpL19, Rp…	566	568	12796	3.06479	8.82182e-16	4.40535e-16	4.32747e-14
GOTERM_BP_DIRECT	GOTERM_BP_DIRECT	GO:0032543~mitochondrial translation	31	4.88189	1.63438e-16	mRpL16, mRpS26, mRpL51, mRpL55, mRpS21, mRpS18C, mRpL36, mRpL2, mRpL53, CG17141, mRpL33, mRpS25, mRpL34, mRpS7, mRpL19, mRpS14, mRpL52, mRpL40, mRpL14, mRpS35, CG12848, mRpS23, mRpS22, mRpS24, tko, mRpL27, mRpL23, mRpL24, mRpS17, mRpS33, mRpL13	566	108	12796	6.48927	8.80407e-14	4.31477e-14	4.2385e-12
GOTERM_BP_DIRECT	GOTERM_BP_DIRECT	GO:0006120~mitochondrial electron transport, NADH to ubiquinone	22	3.46457	2.81877e-16	ND-ACP, ND-PDSW, ND-B14.5A, ND-MWFE, ND-18, ND-AGGG, ND-B17, NdufV3, NdufA3, ND-B16.6, NP15.6, ND-B17.2, ND-30, ND-MNLL, ND-B15, ND-B14.7, ND-13A, ND-20, ND-B12, ND-B18, ND-B14.5B, mt:ND1	566	49	12796	10.1504	2.64122e-13	5.58116e-14	5.48251e-12
GOTERM_BP_DIRECT	GOTERM_BP_DIRECT	GO:0006123~mitochondrial electron transport, cytochrome c to oxygen	9	1.41732	3.74277e-06	COX7C, COX5A, COX7B, cype, COX8, ND-MLRQ, COX5B, levy, COX4	566	23	12796	8.84652	0.00296363	0.000592855	0.0582376
GOTERM_BP_DIRECT	GOTERM_BP_DIRECT	GO:0000028~ribosomal small subunit assembly	7	1.10236	2.56691e-05	RpS27, RpS28b, RpS19a, RpS5a, sta, mRpS7, RpS14a	566	15	12796	10.5503	0.0201501	0.00338833	0.332843
GOTERM_BP_DIRECT	GOTERM_BP_DIRECT	GO:0016226~iron-sulfur cluster assembly	8	1.25984	3.01052e-05	bcn92, MagR, CG33502, CG8043, CG13623, Grx5, Fdx1, CG32857	566	22	12796	8.22101	0.023591	0.00340618	0.334597
GOTERM_BP_DIRECT	GOTERM_BP_DIRECT	GO:0015986~proton motive force-driven ATP synthesis	8	1.25984	4.16387e-05	ATPsynB, ATPsyndelta, ATPsynE, ATPsynO, sun, Neb-cGP, ATPsynG, ATPsynCF6	566	23	12796	7.86357	0.032481	0.00412223	0.404936
GOTERM_BP_DIRECT	GOTERM_BP_DIRECT	GO:0033617~mitochondrial respiratory chain complex IV assembly	8	1.25984	5.65612e-05	CG13018, Cox17, CG17996, CG44194, CG14483, CG34242, CG4186, CG42376	566	24	12796	7.53592	0.0438632	0.00497739	0.48894
GOTERM_BP_DIRECT	GOTERM_BP_DIRECT	GO:0000387~spliceosomal snRNP assembly	6	0.944882	0.000236761	CG17768, SNRPG, SmE, SmD1, Smn, snRNP-U1-C	566	14	12796	9.68905	0.171198	0.0170468	1.67455
GOTERM_BP_DIRECT	GOTERM_BP_DIRECT	GO:0045047~protein targeting to ER	5	0.787402	0.000228388	CG12795, Srp14, Spase12, CG30094, Spase25	566	8	12796	14.1299	0.165675	0.0170468	1.67455
GOTERM_BP_DIRECT	GOTERM_BP_DIRECT	GO:0006122~mitochondrial electron transport, ubiquinol to cytochrome c	6	0.944882	0.000342307	UQCR-11, RFeSP, UQCR-C2, UQCR-6.4, UQCR-Q, ox	566	15	12796	9.04311	0.237762	0.0208544	2.04858
GOTERM_BP_DIRECT	GOTERM_BP_DIRECT	GO:0045039~protein insertion into mitochondrial inner membrane	6	0.944882	0.000342307	Tim9b, CG34132, Tim8, CG6878, CG14270, Tim9a	566	15	12796	9.04311	0.237762	0.0208544	2.04858
GOTERM_BP_DIRECT	GOTERM_BP_DIRECT	GO:0042274~ribosomal small subunit biogenesis	7	1.10236	0.000779489	RpS9, CG4866, RpS13, RpS12, RpS7, Ak6, RpS27A	566	26	12796	6.08671	0.461181	0.0422943	4.15467
GOTERM_BP_DIRECT	GOTERM_BP_DIRECT	GO:0006098~pentose-phosphate shunt	4	0.629921	0.000801028	Pgd, Rpe, Taldo, Pgls	566	5	12796	18.0862	0.470313	0.0422943	4.15467
GOTERM_BP_DIRECT	GOTERM_BP_DIRECT	GO:0006888~endoplasmic reticulum to Golgi vesicle-mediated transport	11	1.73228	0.000945825	CG9067, CG32576, epsilonCOP, boca, CG32069, Trs20, CHOp24, cni, Trs33, Trs31, eca	566	70	12796	3.55265	0.527819	0.0468183	4.59907
GOTERM_BP_DIRECT	GOTERM_BP_DIRECT	GO:0000398~mRNA splicing, via spliceosome	21	3.30709	0.00159785	Cypl, c12.1, CG17768, SmD1, CG10418, CG9344, Smn, hoip, LSm7, SmB, LSm3, snRNP-U1-C, ubl, CG2021, Cbp20, SNRPG, SmE, l(1)10Bb, Tango4, CG12343, Phf5a	566	218	12796	2.17781	0.718636	0.074441	7.31251
GOTERM_BP_DIRECT	GOTERM_BP_DIRECT	GO:0042797~tRNA transcription by RNA polymerase III	5	0.787402	0.00195447	Polr3K, Polr2H, Polr2F, Polr2K, Polr2L	566	13	12796	8.6953	0.788052	0.0859968	8.44766
GOTERM_CC_DIRECT	GOTERM_CC_DIRECT	GO:0005840~ribosome	76	11.9685	2.82251e-44	RpL14, RpL13, RpL10Ab, RpS13, mRpS21, mRpS18C, mRpL2, mRpL53, RpLP1, RpS5a, RpS30, RpL39, RpL9, mRpS14, RpL29, RpS10b, RpL27A, RpL31, RpS26, RpL10, RpS2, RpS29, RpL15, RpL35, RpS19a, mRpL23, mRpL24, RpS18, RpL11, RpL12, RpL21, RpS23, RpL26, RpS27, mRpL16, RpL8, RpL37A, RpL28, mRpL36, RpL34b, RpL5, RpL36, RpS27A, RpL18A, RpL17, RpL24, RpS28b, RpL36A, RpL35A, mRpL34, mRpS7, RpS15, mRpL19, RpL41, Rp…	581	246	13739	7.30563	8.26994e-42	8.26994e-42	7.16917e-40
GOTERM_CC_DIRECT	GOTERM_CC_DIRECT	GO:0022625~cytosolic large ribosomal subunit	36	5.66929	2.42462e-35	RpL14, RpL13, RpL8, RpL10Ab, RpL30, RpL37A, RpL28, RpL5, RpL34b, RpL36, RpL18A, RpL17, RpL24, RpLP1, RpL35A, RpL36A, RpL39, RpL9, RpL41, RpL29, RpL27A, RpL23, RpL27, RpL31, RpL10, RpL32, RpL15, RpLP2, RpL35, RpL18, RpL24-like, RpL11, RpL7-like, RpL12, RpL21, RpL26	581	54	13739	15.7648	7.10413e-33	2.37496e-33	2.05884e-31
GOTERM_CC_DIRECT	GOTERM_CC_DIRECT	GO:0022626~cytosolic ribosome	58	9.13386	2.4317e-35	RpL14, RpL13, RpL10Ab, RpS13, RpL30, RpLP1, RpS5a, RpL9, RpL29, RpS25, RpS10b, RpL27A, RpL31, RpS26, RpL10, RpS2, RpS29, RpL15, RpL35, RpS19a, RpS18, RpL11, RpL12, RpL21, RpS23, RpL26, RpS27, RpL8, RpL37A, RpL28, RpL34b, RpL5, RpL36, RpS27A, RpL18A, RpS9, RpL17, RpL24, RpS28b, RpL36A, RpL35A, RpS15, RpS20, RpS21, RpS3A, RpL23, RpL27, RpS15Aa, sta, RpL32, RpS12, RpS3, RpS14a, RpLP2, RpL18, RpS7, R…	581	176	13739	7.79281	7.12489e-33	2.37496e-33	2.05884e-31
GOTERM_CC_DIRECT	GOTERM_CC_DIRECT	GO:0005743~mitochondrial inner membrane	69	10.8661	3.76145e-29	CG3337, ND-B14.5A, ND-MWFE, COX7B, CG15386, cype, ND-AGGG, ND-B17, CG34132, CG11699, ATPsyndelta, UQCR-C2, ND-20, ND-13A, Neb-cGP, levy, Mic10b, COX5A, RFeSP, UQCR-6.4, SdhC, EndoG, Tim9a, ND-B16.6, CG14777, CG7772, ND-B12, CG14483, ND-B18, CG34242, Rfk, ATPsynG, ATPsynCF6, ox, COX7C, mRpL16, ND-18, NdufV3, NdufA3, CG17141, Tim9b, Tim8, ND-MNLL, ND-B14.7, ND-B15, COX4, ND-B14.5B, mt:ND1, ND-ACP, …	581	324	13739	5.03597	1.1021e-26	2.75526e-27	2.38852e-25
GOTERM_CC_DIRECT	GOTERM_CC_DIRECT	GO:1990904~ribonucleoprotein complex	43	6.77165	1.08157e-26	RpL14, RpL13, RpS13, RpL10Ab, RpL28, RpL5, hoip, RpL36, mRpL53, RpS27A, RpL24, RpS28b, RpLP1, RpL36A, mRpL34, mRpS7, RpL39, RpL9, mRpS14, RpL29, RpS25, RpS21, RpS10b, RpL23, RpS15Aa, mRpS24, RpS26, RpL10, RpL32, RpS29, RpS14a, mRpL27, RpL15, NHP2, RpS19a, RpL18, mRpL23, RpS18, RpS7, RpS16, RpS11, RpL11, RpL12	581	127	13739	8.00652	3.16899e-24	6.33799e-25	5.49436e-23
GOTERM_CC_DIRECT	GOTERM_CC_DIRECT	GO:0022627~cytosolic small ribosomal subunit	27	4.25197	1.38145e-26	RpS27, RpS13, RpS27A, RpS9, RpS28b, RpS5a, RpS30, RpS15, RpS20, RpS25, RpS21, RpS10b, RpS3A, RpS15Aa, RpS26, sta, RpS12, RpS2, RpS29, RpS3, RpS14a, RpS19a, RpS18, RpS7, RpS16, RpS11, RpS23	581	40	13739	15.9618	4.04765e-24	6.74608e-25	5.84813e-23
GOTERM_CC_DIRECT	GOTERM_CC_DIRECT	GO:0005739~mitochondrion	103	16.2205	5.33539e-26	CG13018, CG3663, mRpL55, cype, CG4186, Mtpbeta, mRpL33, ATPsyndelta, CG6180, dj-1beta, CG8206, Whamy, COX5A, UQCR-6.4, CG8993, SdhC, CG12170, EndoG, CG10731, CG9577, CG5339, mRpL23, mRpL24, ND-B12, Hsdl2, CG14483, ND-B18, CG32857, ATPsynCF6, CG34229, COX7C, CG17996, NdufV3, CG17141, CG12107, CG9547, MagR, Tim8, awd, mRpS25, CG5793, ND-B15, CG1628, CG42376, mRpL14, CG12848, CG34228, CG13551, mRpS2…	581	772	13739	3.155	1.56327e-23	2.23324e-24	1.93598e-22
GOTERM_CC_DIRECT	GOTERM_CC_DIRECT	GO:0045271~respiratory chain complex I	23	3.62205	4.98826e-17	ND-ACP, ND-PDSW, ND-B14.5A, ND-MWFE, ND-18, ND-AGGG, ND-B17, NdufV3, NdufA3, ND-B16.6, NP15.6, ND-B17.2, ND-30, ND-MNLL, CG43346, ND-B15, ND-B14.7, ND-13A, ND-20, ND-B12, ND-B18, ND-B14.5B, mt:ND1	581	53	13739	10.262	1.46156e-14	1.82695e-15	1.58377e-13
GOTERM_CC_DIRECT	GOTERM_CC_DIRECT	GO:0015935~small ribosomal subunit	11	1.73228	1.43184e-11	RpS9, RpS18, RpS5a, tko, sta, RpS15, RpS12, RpS2, RpS20, RpS23, RpS3	581	14	13739	18.5799	4.1953e-09	4.66144e-10	4.04098e-08
GOTERM_CC_DIRECT	GOTERM_CC_DIRECT	GO:0005762~mitochondrial large ribosomal subunit	16	2.51969	1.56829e-09	mRpL40, mRpL14, mRpL16, mRpL51, mRpL55, mRpL36, mRpL2, mRpL53, mRpL33, mRpL27, mRpL34, mRpL24, mRpL23, mRpL13, mRpL19, mRpL52	581	51	13739	7.41872	4.59509e-07	4.59509e-08	3.98345e-06
GOTERM_CC_DIRECT	GOTERM_CC_DIRECT	GO:0005763~mitochondrial small ribosomal subunit	13	2.04724	1.9354e-09	mRpS35, mRpS26, mRpS21, mRpS18C, mRpS23, mRpS22, mRpS24, tko, mRpS25, mRpS17, mRpS33, mRpS7, mRpS14	581	31	13739	9.91655	5.67073e-07	5.15521e-08	4.46902e-06
GOTERM_CC_DIRECT	GOTERM_CC_DIRECT	GO:0000228~nuclear chromosome	13	2.04724	1.00343e-06	His4r, RpL8, RpS13, RpL32, RpL36, RpS2, RpS9, RpS18, RpS5a, RpS11, RpS15, RpL41, RpL11	581	51	13739	6.02771	0.000293961	2.45004e-05	0.00212392
GOTERM_CC_DIRECT	GOTERM_CC_DIRECT	GO:0045259~proton-transporting ATP synthase complex	9	1.41732	3.88017e-06	ATPsynF, ATPsynB, ATPsyndelta, ATPsynE, ATPsynO, sun, Neb-cGP, ATPsynG, ATPsynCF6	581	24	13739	8.86769	0.00113625	8.12064e-05	0.00703973
GOTERM_CC_DIRECT	GOTERM_CC_DIRECT	GO:0045277~respiratory chain complex IV	9	1.41732	3.88017e-06	COX7C, COX5A, COX7B, cype, COX8, ND-MLRQ, COX5B, levy, COX4	581	24	13739	8.86769	0.00113625	8.12064e-05	0.00703973
GOTERM_CC_DIRECT	GOTERM_CC_DIRECT	GO:0030532~small nuclear ribonucleoprotein complex	9	1.41732	7.64736e-06	SNRPG, SmE, SmD1, CG10418, CG9344, hoip, SmB, snRNP-U1-C, CG2021	581	26	13739	8.18556	0.00223818	0.000149378	0.0129495
GOTERM_CC_DIRECT	GOTERM_CC_DIRECT	GO:0005758~mitochondrial intermembrane space	12	1.88976	8.61177e-06	Cox17, Tim9b, CG34132, Tim8, Sod1, CG17996, CG44194, EndoG, ND-B18, CG4186, CG42376, CG30109	581	52	13739	5.45704	0.00252008	0.000157703	0.0136712
GOTERM_CC_DIRECT	GOTERM_CC_DIRECT	GO:0005681~spliceosomal complex	13	2.04724	1.48333e-05	c12.1, CG17768, SmD1, CG10418, CG9344, Smn, hoip, LSm7, SmB, Cbp20, SNRPG, SmE, l(1)10Bb	581	65	13739	4.72943	0.00433675	0.000255656	0.0221626
GOTERM_CC_DIRECT	GOTERM_CC_DIRECT	GO:0005688~U6 snRNP	6	0.944882	2.78364e-05	CG17768, CG10418, CG9344, LSm7, LSm3, CG2021	581	10	13739	14.1883	0.00812302	0.000453115	0.0392803
GOTERM_CC_DIRECT	GOTERM_CC_DIRECT	GO:0005759~mitochondrial matrix	24	3.77953	8.10749e-05	Etfb, CG14130, bcn92, CG8043, Mccc1, SLIRP1, CG13623, angel, Srlp, Bcat, mldr, scu, l(2)k14505, CG17141, HINT1, CG9547, MagR, CG33502, CG34117, Grx5, Sirup, Fdx1, CG32857, CG8206	581	225	13739	2.52236	0.023476	0.00125026	0.108384
GOTERM_CC_DIRECT	GOTERM_CC_DIRECT	GO:0045275~respiratory chain complex III	6	0.944882	0.00012788	UQCR-11, RFeSP, UQCR-C2, UQCR-6.4, UQCR-Q, ox	581	13	13739	10.9141	0.0367779	0.00178423	0.154674
GOTERM_CC_DIRECT	GOTERM_CC_DIRECT	GO:0005665~RNA polymerase II, core complex	6	0.944882	0.00012788	Polr2H, Polr2F, Polr2K, Polr2D, Polr2L, Polr2J	581	13	13739	10.9141	0.0367779	0.00178423	0.154674
GOTERM_CC_DIRECT	GOTERM_CC_DIRECT	GO:0046540~U4/U6 x U5 tri-snRNP complex	8	1.25984	0.000377478	CG17768, SmE, CG10418, CG9344, hoip, SmB, LSm3, CG2021	581	33	13739	5.73264	0.104723	0.00502732	0.435816
GOTERM_CC_DIRECT	GOTERM_CC_DIRECT	GO:0005839~proteasome core complex	7	1.10236	0.000616023	Prosalpha7, Prosbeta1, Prosalpha5, Prosbeta7, Prosalpha3, Prosbeta6, Prosbeta3	581	26	13739	6.36654	0.165189	0.0078476	0.680304
GOTERM_CC_DIRECT	GOTERM_CC_DIRECT	GO:0000502~proteasome complex	8	1.25984	0.000785895	Prosalpha7, Prosbeta1, Prosalpha5, Prosbeta7, Prosalpha3, Prosbeta6, Prosbeta3, Pomp	581	37	13739	5.1129	0.205751	0.0095879	0.83117
GOTERM_CC_DIRECT	GOTERM_CC_DIRECT	GO:0015934~large ribosomal subunit	5	0.787402	0.00081808	RpL27A, RpL17, RpL8, RpL10Ab, RpL26	581	11	13739	10.7487	0.213211	0.0095879	0.83117
GOTERM_CC_DIRECT	GOTERM_CC_DIRECT	GO:0071011~precatalytic spliceosome	16	2.51969	0.000903719	Cypl, c12.1, SmD1, CG10418, hoip, LSm7, SmB, LSm3, CG2021, Cbp20, SNRPG, SmE, l(1)10Bb, Tango4, CG12343, Phf5a	581	141	13739	2.68337	0.232724	0.0101842	0.882864
GOTERM_CC_DIRECT	GOTERM_CC_DIRECT	GO:0097526~spliceosomal tri-snRNP complex	4	0.629921	0.00136043	CG17768, SNRPG, SmD1, LSm7	581	6	13739	15.7648	0.328927	0.0147632	1.27981
GOTERM_CC_DIRECT	GOTERM_CC_DIRECT	GO:0071013~catalytic step 2 spliceosome	14	2.20472	0.00238125	Cypl, c12.1, SmD1, CG10418, LSm7, SmB, LSm3, Cbp20, SNRPG, SmE, l(1)10Bb, Tango4, CG12343, Phf5a	581	125	13739	2.64848	0.502688	0.0240588	2.08564
GOTERM_CC_DIRECT	GOTERM_CC_DIRECT	GO:0042719~mitochondrial intermembrane space chaperone complex	4	0.629921	0.00230622	Tim9b, CG34132, Tim8, Tim9a	581	7	13739	13.5127	0.491609	0.0240588	2.08564
GOTERM_CC_DIRECT	GOTERM_CC_DIRECT	GO:0012505~endomembrane system	23	3.62205	0.00259546	EMC4, Syx8, Rab18, cer, CG5382, CG11999, Tapdelta, Prx4, CHOp24, Syx16, Sec61beta, CG33635, boca, CG32069, Syx4, Cyt-b5, CG12056, CG7484, CG2611, SsRbeta, Dpck, Spase25, eca	581	271	13739	2.00695	0.533015	0.025349	2.19749
GOTERM_CC_DIRECT	GOTERM_CC_DIRECT	GO:0005666~RNA polymerase III complex	5	0.787402	0.00482137	Polr3K, Polr2H, Polr2F, Polr2K, Polr2L	581	17	13739	6.95505	0.757336	0.0455697	3.95041
GOTERM_CC_DIRECT	GOTERM_CC_DIRECT	GO:0120115~Lsm2-8 complex	3	0.472441	0.00518791	CG17768, CG9344, LSm3	581	3	13739	23.6472	0.782165	0.0461247	3.99852
GOTERM_CC_DIRECT	GOTERM_CC_DIRECT	GO:1990071~TRAPPII protein complex	4	0.629921	0.00519493	CG9067, Trs20, Trs33, Trs31	581	9	13739	10.5098	0.782614	0.0461247	3.99852
GOTERM_CC_DIRECT	GOTERM_CC_DIRECT	GO:0005687~U4 snRNP	4	0.629921	0.00719054	SNRPG, SmE, SmD1, SmB	581	10	13739	9.45886	0.879299	0.0619655	5.37176
GOTERM_CC_DIRECT	GOTERM_CC_DIRECT	GO:0005685~U1 snRNP	5	0.787402	0.00887872	SNRPG, SmE, SmD1, SmB, snRNP-U1-C	581	20	13739	5.91179	0.926692	0.0743276	6.44341
GOTERM_CC_DIRECT	GOTERM_CC_DIRECT	GO:1990072~TRAPPIII protein complex	4	0.629921	0.00958021	CG9067, Trs20, Trs33, Trs31	581	11	13739	8.59897	0.940426	0.0758649	6.57669
GOTERM_CC_DIRECT	GOTERM_CC_DIRECT	GO:0030008~TRAPP complex	4	0.629921	0.00958021	CG9067, Trs20, Trs33, Trs31	581	11	13739	8.59897	0.940426	0.0758649	6.57669
GOTERM_CC_DIRECT	GOTERM_CC_DIRECT	GO:0005730~nucleolus	25	3.93701	0.0100629	udd, RpL8, RpS13, CG18428, hoip, Nle, RpL36, CG14210, RpS27A, l(1)G0004, RpS9, RpS5a, RpS15, RpL41, CG9344, CG6999, RpL32, RpS12, Sumo, RpS2, NHP2, RpS18, RpL24-like, RpS11, RpL11	581	341	13739	1.73366	0.948355	0.07759	6.72623
GOTERM_CC_DIRECT	GOTERM_CC_DIRECT	GO:0070847~core mediator complex	4	0.629921	0.0123782	MED18, MED4, MED8, MED7	581	12	13739	7.88239	0.973994	0.09067	7.86013
GOTERM_CC_DIRECT	GOTERM_CC_DIRECT	GO:0032040~small-subunit processome	7	1.10236	0.0122951	RpS9, CG4866, RpS13, hoip, RpS12, RpS7, RpS27A	581	46	13739	3.59848	0.973346	0.09067	7.86013
GOTERM_CC_DIRECT	GOTERM_CC_DIRECT	GO:0016592~mediator complex	6	0.944882	0.0133047	MED18, MED28, MED4, MED21, MED8, MED7	581	34	13739	4.17303	0.980247	0.0950798	8.24241
GOTERM_CC_DIRECT	GOTERM_CC_DIRECT	GO:0019774~proteasome core complex, beta-subunit complex	4	0.629921	0.0155946	Prosbeta1, Prosbeta7, Prosbeta6, Prosbeta3	581	13	13739	7.27605	0.99	0.106261	9.21168
GOTERM_CC_DIRECT	GOTERM_CC_DIRECT	GO:0005736~RNA polymerase I complex	4	0.629921	0.0155946	Polr2H, Polr2F, Polr2K, Polr2L	581	13	13739	7.27605	0.99	0.106261	9.21168
GOTERM_CC_DIRECT	GOTERM_CC_DIRECT	GO:1990726~Lsm1-7-Pat1 complex	3	0.472441	0.0163415	CG10418, LSm7, LSm3	581	5	13739	14.1883	0.991994	0.106401	9.22388
GOTERM_CC_DIRECT	GOTERM_CC_DIRECT	GO:0071986~Ragulator complex	3	0.472441	0.0163415	Lamtor2, Lamtor3, Lamtor5	581	5	13739	14.1883	0.991994	0.106401	9.22388
GOTERM_MF_DIRECT	GOTERM_MF_DIRECT	GO:0003735~structural constituent of ribosome	92	14.4882	1.57803e-57	RpL14, RpL13, mRpL51, RpL10Ab, mRpL55, mRpS26, RpS13, RpL30, mRpS21, mRpS18C, mRpL2, mRpL53, RpLP1, mRpL33, RpS5a, RpS30, RpL39, RpL9, mRpS14, RpL29, RpS25, RpS10b, RpL27A, mRpS35, RpL31, RpS26, RpL10, RpS2, RpS29, RpL15, RpL35, RpS19a, mRpL23, mRpL24, RpS18, RpL11, RpL12, RpL21, RpS23, RpL26, RpS27, mRpL16, RpL8, RpL37A, RpL28, mRpL36, RpL34b, RpL5, RpL36, RpS27A, RpL18A, RpS9, RpL17, RpL24, RpS…	510	291	12822	7.94841	6.37526e-55	6.37526e-55	6.29636e-53
GOTERM_MF_DIRECT	GOTERM_MF_DIRECT	GO:0003723~RNA binding	54	8.50394	4.78307e-10	c12.1, RpL14, RpL13, RpL10Ab, CG4866, RpL30, mRpL2, Pop5, LSm7, CG11444, eEF5, l(1)G0004, MCTS1, Pym, RpS5a, RpS10b, SLIRP1, CG9344, CG6999, SmB, RpS2, SNRPG, SmE, RpL15, NHP2, RpS19a, mRpL24, RpS18, CG12343, RpL11, RpL26, RpS27, RpL8, CG10418, RpL5, hoip, Cbp20, RpS9, Arc2, eIF3k, eIF1, RpS15, RpS20, Phf5a, CG17768, SmD1, Smn, LSm3, CG2021, RpS3, RpL18, RpS16, RpS11, RpL7-like	510	531	12822	2.55673	1.93236e-07	9.66179e-08	9.54221e-06
GOTERM_MF_DIRECT	GOTERM_MF_DIRECT	GO:0046933~proton-transporting ATP synthase activity, rotational mechanism	9	1.41732	2.44653e-06	ATPsynF, ATPsynB, ATPsyndelta, ATPsynE, ATPsynO, sun, Neb-cGP, ATPsynG, ATPsynCF6	510	24	12822	9.42794	0.000987909	0.000329466	0.0325388
GOTERM_MF_DIRECT	GOTERM_MF_DIRECT	GO:0019843~rRNA binding	10	1.5748	4.92333e-06	RpS9, RpL8, mRpL16, CG4866, RpS18, RpS5a, RpS11, mRpS7, RpL9, RpL11	510	34	12822	7.39446	0.00198705	0.000497256	0.0491102
GOTERM_MF_DIRECT	GOTERM_MF_DIRECT	GO:0005184~neuropeptide hormone activity	8	1.25984	6.62292e-05	Ms, Pdf, Proc, CCHa2, SIFa, NPF, CNMa, Crz	510	27	12822	7.44924	0.0264027	0.00535132	0.528509
GOTERM_MF_DIRECT	GOTERM_MF_DIRECT	GO:0140318~protein transporter activity	5	0.787402	0.000648131	Tim9b, CG34132, Tim8, CG14270, Tim9a	510	11	12822	11.4278	0.230435	0.0436408	4.31007
GOTERM_MF_DIRECT	GOTERM_MF_DIRECT	GO:0003899~DNA-directed RNA polymerase activity	6	0.944882	0.000912909	Polr3K, Polr2H, Polr2F, Polr2K, Polr2L, Polr2J	510	20	12822	7.54235	0.308563	0.0526879	5.20358
GOTERM_MF_DIRECT	GOTERM_MF_DIRECT	GO:0031386~protein tag activity	5	0.787402	0.00178775	Ufm1, Urm1, ubl, Sumo, RpS27A	510	14	12822	8.97899	0.514656	0.0902814	8.91641
KEGG_PATHWAY	KEGG_PATHWAY	dme03010:Ribosome	93	14.6457	1.00506e-37	RpL14, RpL13, mRpL51, RpL10Ab, mRpL55, mRpS26, RpS13, RpL30, mRpS21, mRpS18C, mRpL2, mRpL53, RpLP1, mRpL33, RpS5a, RpS30, RpL39, RpL9, mRpS14, RpL29, RpS25, RpS10b, RpL27A, mRpS35, RpL31, RpS26, RpL10, RpS2, RpS29, RpL15, RpL35, RpS19a, mRpL23, mRpL24, RpS18, RpL11, RpL12, RpL21, RpS23, RpL26, RpS27, mRpL16, RpL8, RpL37A, RpL28, mRpL36, RpL34b, RpL5, RpL36, RpS27A, RpL18A, RpS9, RpL17, RpL24, RpS…	298	278	3736	4.194	1.02516e-35	1.03521e-35	1.03521e-33
KEGG_PATHWAY	KEGG_PATHWAY	dme00190:Oxidative phosphorylation	46	7.24409	9.48398e-17	COX7C, ND-B14.5A, ND-MWFE, ND-18, cype, ND-AGGG, ND-B17, Cox17, ND-MNLL, ATPsyndelta, UQCR-C2, ND-B14.7, ND-13A, ND-B15, ND-20, levy, COX4, ND-B14.5B, mt:ND1, ND-ACP, ND-PDSW, UQCR-11, COX5A, SdhD, ATPsynF, RFeSP, ATPsynB, UQCR-6.4, ATPsynE, SdhC, sun, ATPsynO, COX8, ND-MLRQ, ND-B16.6, NP15.6, Vha36-1, ND-B17.2, ND-30, ND-B12, ND-B18, COX5B, UQCR-Q, ATPsynG, ATPsynCF6, ox	298	146	3736	3.94999	1.13243e-14	4.88425e-15	4.88425e-13

### Sheet: Wake gene list FC1 Table
Descriptor: GO/KEGG enrichment results for consistent high-amplitude wake-upregulated genes (FDR < 10%).
term_source	Category	Term	Count	%	Pvalue	Genes	List Total	Pop Hits	Pop Total	Fold Enrichment	Bonferroni	Benjamini	FDR
GOTERM_BP_DIRECT	GOTERM_BP_DIRECT	GO:0002181~cytoplasmic translation	8	8.69565	3.49896e-06	RpS21, RpL24, RpL23, RpLP2, RpS19a, RpL32, RpL39, RpL41	81	103	12796	12.2699	0.00052121	0.000517846	0.0507349
GOTERM_BP_DIRECT	GOTERM_BP_DIRECT	GO:0006120~mitochondrial electron transport, NADH to ubiquinone	6	6.52174	1.29408e-05	ND-B14.5A, ND-MWFE, ND-B15, ND-B12, NdufV3, NdufA3	81	49	12796	19.3439	0.00192634	0.00095762	0.0938209
GOTERM_BP_DIRECT	GOTERM_BP_DIRECT	GO:0006952~defense response	4	4.34783	0.00112157	BomS2, BomBc2, Dso2, BomS1	81	33	12796	19.1485	0.153976	0.0553307	5.42092
GOTERM_CC_DIRECT	GOTERM_CC_DIRECT	GO:0005743~mitochondrial inner membrane	13	14.1304	6.79586e-07	Mic10b, UQCR-11, ND-B14.5A, ND-MWFE, UQCR-6.4, COX8, ND-MLRQ, NdufV3, NdufA3, ND-B15, ND-B12, CG34242, ox	86	324	13739	6.40996	5.36859e-05	5.36873e-05	0.00502894
GOTERM_CC_DIRECT	GOTERM_CC_DIRECT	GO:0005840~ribosome	11	11.9565	2.7199e-06	RpS21, RpL24, RpL23, mRpS21, RpLP2, mRpL36, RpS19a, mRpL34, RpL32, RpL39, RpL41	86	246	13739	7.14355	0.000214849	0.000107436	0.0100636
GOTERM_CC_DIRECT	GOTERM_CC_DIRECT	GO:0045271~respiratory chain complex I	6	6.52174	1.82896e-05	ND-B14.5A, ND-MWFE, ND-B15, ND-B12, NdufV3, NdufA3	86	53	13739	18.0856	0.00144385	0.000396154	0.0371081
GOTERM_CC_DIRECT	GOTERM_CC_DIRECT	GO:0022625~cytosolic large ribosomal subunit	6	6.52174	2.00584e-05	RpL24, RpL23, RpLP2, RpL32, RpL39, RpL41	86	54	13739	17.7506	0.00158338	0.000396154	0.0371081
GOTERM_CC_DIRECT	GOTERM_CC_DIRECT	GO:1990904~ribonucleoprotein complex	7	7.6087	0.000133442	RpS21, RpL24, RpL23, RpS19a, mRpL34, RpL32, RpL39	86	127	13739	8.80544	0.0104872	0.00210838	0.197494
GOTERM_CC_DIRECT	GOTERM_CC_DIRECT	GO:0005739~mitochondrion	14	15.2174	0.000870545	CG13018, Mic10b, CG3663, UQCR-6.4, mRpL36, Arg, COX8, NdufV3, Ldh, CG4186, mRpL33, ND-B15, Sirup, ND-B12	86	772	13739	2.89713	0.0664894	0.0114622	1.07367
GOTERM_CC_DIRECT	GOTERM_CC_DIRECT	GO:0045275~respiratory chain complex III	3	3.26087	0.00282277	UQCR-11, UQCR-6.4, ox	86	13	13739	36.8667	0.200137	0.031857	2.98408
GOTERM_CC_DIRECT	GOTERM_CC_DIRECT	GO:0022626~cytosolic ribosome	6	6.52174	0.00468198	RpS21, RpL24, RpL23, RpLP2, RpS19a, RpL32	86	176	13739	5.44622	0.30978	0.0462345	4.33083
GOTERM_MF_DIRECT	GOTERM_MF_DIRECT	GO:0003735~structural constituent of ribosome	12	13.0435	1.23825e-07	RpS21, RpL24, RpL23, mRpL33, mRpS21, RpLP2, mRpL36, RpS19a, mRpL34, RpL32, RpL39, RpL41	63	291	12822	8.39273	7.67712e-06	7.67715e-06	0.000767715
KEGG_PATHWAY	KEGG_PATHWAY	dme03010:Ribosome	12	13.0435	0.0001691	RpS21, RpL24, RpL23, mRpL33, mRpS21, RpLP2, mRpL36, RpS19a, mRpL34, RpL32, RpL39, RpL41	43	278	3736	3.75038	0.00556524	0.0029125	0.29125
KEGG_PATHWAY	KEGG_PATHWAY	dme00190:Oxidative phosphorylation	9	9.78261	0.000171324	UQCR-11, ND-B14.5A, ND-MWFE, UQCR-6.4, ND-B15, ND-B12, COX8, ND-MLRQ, ox	43	146	3736	5.35585	0.00563821	0.0029125	0.29125
