## Supplementary material for "Shared Transcriptomic Responses to Distinct Sleep-Wake Manipulations Reveals Multiple Homeostatic Pathways in *Drosophila*": Table S5

### Sheet: All
Wake TrpA1 lines 21 v. Wake GAl4/+ 29 DEG—thermal genes q<0.05 (no FC threshold) - (5756)
R85/TrpA1 29 v. R85/+ 29 - (164)
Overlap between 1 and 2 -(114)
Overlap between 3 and sleep before sampling correlated genes - ( 14)
Overlap between 3 and sleep rebound correlated genes (23)
Overlap between 1 and 2	Overlap between 3 and sleep before sampling correlated genes	Overlap between 3 and sleep rebound correlated genes
Abp1	AstA-R2	AnxB9
AnxB9	AstC-R1	AstA-R2
AstA-R2	CG41378	CG10126
AstC-R1	CG6656	CG10947
Balat	CG9377	CG13631
betaTub56D	Chd64	CG14207
blo	Crk	CG15083
bru3	dpr21	CG1572
cbt	GILT3	CG31100
Cdc7	Mocs1	CG41378
CenG1A	Obp44a	CG6040
CG10077	Or63a	CG9377
CG10126	Proc	dpr21
CG10433	Sk1	Dtg
CG10947		Hr38
CG13055		nompB
CG13631		Obp44a
CG13855		pit
CG13895		rho
CG14186		Sk1
CG14207		Tk
CG15042		Treh
CG15083		w
CG15201
CG1572
CG17272
CG17684
CG31100
CG31869
CG40498
CG41378
CG43078
CG44325
CG6040
CG6142
CG6656
CG7492
CG7945
CG8620
CG8745
CG9377
CG9467
CG9689
Chd64
CR32011
Crk
Cyp28a5
DCX-EMAP
dpr21
Dtg
Elal
Elo68alpha
Fs
GILT2
GILT3
Gprk2
Hmu
Hr38
Hsp22
Hsp23
Hsp26
Hsp68
Hydr1
ImpE1
Inos
IntS12
jeb
KCNQ
lilli
loqs
mino
Mocs1
Msr-110
mthl8
Nagk
Nepl5
NimB2
NimB4
nompB
Npc2a
Oatp74D
Obp44a
Obp99a
Or63a
ort
Pcyt2
Pdk1
Pex16
pit
PNUTS
polyph
PolZ1
Proc
Rdh
rdhB
rho
RhoGAP102A
Scp2
Sk1
Smr
Sod3
Sp7
SpdS
Tk
tok
Treh
TrpA1
Tsf1
Tsp42Ea
Ugt302C1
vir-1
w
wdp
y

### Sheet: UP
Wake TrpA1 lines 21 v. Wake GAl4/+ 29 DEG—thermal genes q<0.05 & log2FC>0.5 (UP) - (808)
R85/TrpA1 29 v. R85/+ 29 (q<0.5, log2FC>0.5 (up) - (48)
Overlap between 1 and 2 -(14)
Overlap between 3 and sleep before sampling correlated genes - ( 2)
Overlap between 3 and sleep rebound correlated genes (1)
Overlap between 1 and 2	Overlap between 3 and sleep before sampling correlated genes	Overlap between 3 and sleep rebound correlated genes
AstC-R1	AstC-R1	CG6040
blo	CG6656
CG13855
CG15042
CG43078
CG6040
CG6656
CG8745
DCX-EMAP
Fs
ImpE1
Rdh
rdhB
Ugt302C1

### Sheet: Down
Wake TrpA1 lines 21 v. Wake GAl4/+ 29 DEG—thermal genes q<0.05 & log2FC<-0.5 (Down) - (1616)
R85/TrpA1 29 v. R85/+ 29 (q<0.5, log2FC<-0.5 (Down) - (80)
Overlap between 1 and 2 -(35)
Overlap between 3 and sleep before sampling correlated genes - ( 8)
Overlap between 3 and sleep rebound correlated genes (11)
Overlap between 1 and 2	Overlap between 3 and sleep before sampling correlated genes	Overlap between 3 and sleep rebound correlated genes
Abp1	AstA-R2	AstA-R2
AstA-R2	CG41378	CG10126
Balat	Chd64	CG10947
CG10126	dpr21	CG15083
CG10947	Mocs1	CG1572
CG15083	Obp44a	CG41378
CG1572	Or63a	dpr21
CG17272	Sk1	Dtg
CG17684		Obp44a
CG41378		Sk1
CG44325		w
CG6142
CG8620
CG9689
Chd64
CR32011
dpr21
Dtg
Elal
IntS12
Mocs1
mthl8
Npc2a
Obp44a
Obp99a
Or63a
Pex16
polyph
Sk1
Sp7
TrpA1
Tsp42Ea
vir-1
w
y
