## Supplementary material for "Shared Transcriptomic Responses to Distinct Sleep-Wake Manipulations Reveals Multiple Homeostatic Pathways in *Drosophila*": Table S6

### Sheet: index
sheet_name	descriptor
Negative-SW-History-Correlates	GO/KEGG enrichment results for genes negatively Pearson correlated with sleep history (q-value < 0.05).
Negative-SleepRebound-Correlate	GO/KEGG enrichment results for genes negatively Pearson correlated with sleep rebound (q-value < 0.05).
Positive-SW-History-Correlates	GO/KEGG enrichment results for genes positively Pearson correlated with sleep history (q-value < 0.05).

### Sheet: Negative-SW-History-Correlates
Descriptor: GO/KEGG enrichment results for genes negatively Pearson correlated with sleep history (q-value < 0.05).
term_source	Category	Term	Count	%	Pvalue	Genes	List Total	Pop Hits	Pop Total	Fold Enrichment	Bonferroni	Benjamini	FDR
GOTERM_BP_DIRECT	GOTERM_BP_DIRECT	GO:0006952~defense response	4	6.06061	0.000389255	Dro, Mtk, BomS3, BomS1	57	33	12857	27.3408	0.0633144	0.0650056	6.46163
GOTERM_BP_DIRECT	GOTERM_BP_DIRECT	GO:0009617~response to bacterium	4	6.06061	0.00104049	Dro, Mtk, BomS3, BomS1	57	46	12857	19.614	0.160454	0.0867996	8.62798
GOTERM_BP_DIRECT	GOTERM_BP_DIRECT	GO:0050829~defense response to Gram-negative bacterium	5	7.57576	0.00155927	slif, CG13994, Dro, Wwox, Mtk	57	115	12857	9.80702	0.230614	0.0867996	8.62798

### Sheet: Negative-SleepRebound-Correlate
Descriptor: GO/KEGG enrichment results for genes negatively Pearson correlated with sleep rebound (q-value < 0.05).
term_source	Category	Term	Count	%	Pvalue	Genes	List Total	Pop Hits	Pop Total	Fold Enrichment	Bonferroni	Benjamini	FDR
GOTERM_BP_DIRECT	GOTERM_BP_DIRECT	GO:0035006~melanization defense response	6	2.32558	3.74213e-05	Mtl, PPO1, egr, Rac2, RhoL, dl	212	24	12857	15.1616	0.0226786	0.0164166	1.62825
GOTERM_BP_DIRECT	GOTERM_BP_DIRECT	GO:0055085~transmembrane transport	19	7.36434	5.36491e-05	CG5404, CG6356, pain, Orct, VGlut2, bumpel, CG32091, wtrw, Efr, w, CG3164, CG14855, CG15890, ClC-a, kumpel, Glug, CG14694, hoe1, Slc45-1	212	379	12857	3.04031	0.0323529	0.0164166	1.62825
GOTERM_BP_DIRECT	GOTERM_BP_DIRECT	GO:0007015~actin filament organization	8	3.10078	0.000309379	Mtl, Rac2, RhoL, cib, tal-1A, tal-3A, tal-2A, tal-AA	212	79	12857	6.14139	0.172775	0.0631133	6.25977
GOTERM_BP_DIRECT	GOTERM_BP_DIRECT	GO:0050829~defense response to Gram-negative bacterium	9	3.48837	0.000606584	Hat1, Dredd, Nsun5, GstO2, egr, spz, Dci, LanB1, PGRP-LA	212	115	12857	4.74623	0.310611	0.0928074	9.20492
GOTERM_CC_DIRECT	GOTERM_CC_DIRECT	GO:0016020~membrane	81	31.3953	7.79499e-08	CG5404, Orct, VGlut2, CG15695, ETHR, CG15083, Pis, Dtg, CG43341, CG3164, CG3625, Ldsdh1, CG1092, Slc45-1, CDase, CG6356, ND-23, CG15550, kune, CG42445, Trp1, NijA, Rac2, CG1103, Ork1, Agpat2, CG12355, CG41378, CG32091, Eaat1, GluRIIE, mthl1, spz, NtR, Agpat3, TTLL15, Lapsyn, alka, Ssk, CG5541, Tsp66E, egr, CG4615, rho, Gal, Lfg, CG15890, ClC-a, kumpel, Syb, Irk1, CG5969, CG14694, CG3792, CG12730,…	230	2738	13681	1.75971	1.34073e-05	1.07266e-05	0.00106642
GOTERM_CC_DIRECT	GOTERM_CC_DIRECT	GO:0005886~plasma membrane	56	21.7054	1.24728e-07	CG5404, Alp4, ETHR, RhoL, wrapper, Gli, CG3164, Mmp1, PIP4K, Fatp3, Mtl, GNBP1, Reck, NijA, Rac2, Ork1, CG32091, Eaat1, GluRIIE, mthl1, NtR, PGRP-LA, alka, Ssk, Tsp66E, Rab23, Arf6, Hsp70Bb, Nepl15, sktl, egr, CG4615, ClC-a, kumpel, NT5E-2, Syb, Hsp70Bbb, Irk1, CG31431, CG14694, hzg, AstA-R2, pain, CD98hc, bumpel, w, Proc-R, ppk8, Sk1, eater, AnxB9, Wsck, Glug, AnxB11, MSBP, CG4301	230	1604	13681	2.0767	2.1453e-05	1.07266e-05	0.00106642

### Sheet: Positive-SW-History-Correlates
Descriptor: GO/KEGG enrichment results for genes positively Pearson correlated with sleep history (q-value < 0.05).
term_source	Category	Term	Count	%	Pvalue	Genes	List Total	Pop Hits	Pop Total	Fold Enrichment	Bonferroni	Benjamini	FDR
GOTERM_BP_DIRECT	GOTERM_BP_DIRECT	GO:0006120~mitochondrial electron transport, NADH to ubiquinone	6	4.02685	7.61595e-05	ND-49, ND-ASHI, ND-13B, ND-20, ND-B22, ND-42	117	49	12857	13.4558	0.0197568	0.0198776	1.98776
GOTERM_CC_DIRECT	GOTERM_CC_DIRECT	GO:0005739~mitochondrion	27	18.1208	3.6624e-08	GatA, CG11035, CG5946, mRpL30, CG10340, CG32262, Argk1, CG11679, jhamt, ND-49, CG1307, CG15912, Rtn4ip1, Fum1, Las, mRpS25, dj-1beta, ND-42, mRpL39, CG1983, CG14757, mPges2, ND-ASHI, Sirt4, CG42488, Gcat, Coq3	136	780	13681	3.48215	3.00316e-06	3.00317e-06	0.000300317
GOTERM_CC_DIRECT	GOTERM_CC_DIRECT	GO:0005743~mitochondrial inner membrane	15	10.0671	2.03104e-06	CG11035, Tpc2, CG4743, CG32262, Pmi, Ppox, ND-49, ND-ASHI, Sk1, Chchd3, ND-13B, ND-20, ND-B22, Coq3, ND-42	136	307	13681	4.91509	0.000166532	8.32728e-05	0.00832728
GOTERM_CC_DIRECT	GOTERM_CC_DIRECT	GO:0045271~respiratory chain complex I	6	4.02685	0.000155587	ND-49, ND-ASHI, ND-13B, ND-20, ND-B22, ND-42	136	52	13681	11.6072	0.0126781	0.00425272	0.425272
GOTERM_CC_DIRECT	GOTERM_CC_DIRECT	GO:0005759~mitochondrial matrix	8	5.36913	0.00410514	Mocs1, Rtn4ip1, CG14757, Fum1, Sirt4, CG4553, CG10340, ND-42	136	204	13681	3.94493	0.286316	0.0841554	8.41554
GOTERM_MF_DIRECT	GOTERM_MF_DIRECT	GO:0016491~oxidoreductase activity	9	6.04027	0.000344255	CG10561, mPges2, Rtn4ip1, CG7601, CG5946, CG9436, CG17712, CG41378, CG7460	126	177	12773	5.15456	0.0662238	0.0559966	5.59966
GOTERM_MF_DIRECT	GOTERM_MF_DIRECT	GO:0015370~solute:sodium symporter activity	3	2.01342	0.000562779	kumpel, bumpel, rumpel	126	4	12773	76.0298	0.105978	0.0559966	5.59966
KEGG_PATHWAY	KEGG_PATHWAY	dme01100:Metabolic pathways	29	19.4631	0.000142716	GatA, PGAP3, CG9436, speck, Cht10, Mocs1, ND-49, CG7149, Nadk1b, Fum1, Las, GstE1, ND-20, CG14721, ND-B22, ND-42, Dolk, Ipp, xit, Gnpnat, Ppox, CG6465, mPges2, ND-ASHI, Sk1, Sirt4, ND-13B, Gcat, Coq3	49	1162	3624	1.8458	0.0079608	0.0081348	0.81348
